# Defined roles for the *Staphylococcus aureus* POT transporter DtpT in di/tripeptide uptake and glutathione utilisation inside human macrophages

**DOI:** 10.1101/2024.12.02.626324

**Authors:** Imran Khan, Sandy J MacDonald, Sigurbjörn Markusson, Paige J. Kies, Cristina Kraemer-Zimpel, Callum Robson, Joanne L Parker, Simon Newstead, Dave Boucher, Neal D. Hammer, Marjan Van Der Woude, Gavin H Thomas

## Abstract

Peptides available in biological niches inhabited by the human pathogen *Staphylococcus aureus* serve as a rich source of amino acids required for growth and successful host colonisation. Uptake of peptides by *S. aureus* involves at least two transport systems: the di/tripeptide permease DtpT and the oligopeptide ABC transporter Opp3. Here we study the individual and combined functions of DtpT and Opp3 in enabling utilisation of diverse di-/tripeptides via a high-throughput phenotypic screen. We reveal that DtpT is the primary route of uptake for dipeptides, and although many peptides can be utilised via either of the two transport systems, we demonstrate a clear preference for Asp/Glu-containing peptides among DtpT substrates.

To better understand the substrate preferences of DtpT, the protein was purified and reconstituted into proteoliposomes. Active transport of diverse di- and tripeptides was demonstrated, supporting the conclusions of the phenotypic screen. During this *in vitro* analysis, we discovered that DtpT could transport the biologically prevalent tripeptide glutathione (GSH). Bacterial growth assays demonstrate that *dtpT* is essential for GSH utilisation in the absence of the known glutathione transporter, Gis, identifying DtpT as the second GSH uptake system of *S. aureus*. We demonstrate that GSH transport is required by *S. aureus* for complete fitness during *in vitro* macrophage infection experiments. Finally, based on analysis of the DtpT structure and identification of key residues needed for GSH binding and transport, we suggest that GSH transport may be conserved in the DtpT orthologue of *Listeria monocytogenes.* Together, these data reveal important new functions for DtpT in the utilisation of diverse peptides and point toward a novel role for DtpT (and, potentially, other bacterial POT proteins) in glutathione acquisition during intracellular infection.

**Author summary:** The environments where bacterial pathogens thrive are often rich in proteins and their degradation products, including oligopeptides, which can be taken up by the bacterium and used as nutrients. Understanding how this occurs could help us find ways to tackle the growth of these pathogens during infection. Here we examine how the major human pathogen *Staphylococcus aureus* takes up oligopeptides. We demonstrate that a membrane transporter protein, DtpT, is the major route of dipeptide uptake and reveal over 100 new di-/tripeptide targets for this protein. Our findings highlight a defined role for DtpT in the accumulation of Aspartate- and Glutamate-containing peptides, which may serve as relevant nitrogen sources during infection. We also provide the first evidence that DtpT transports the prevalent human metabolite reduced glutathione, and demonstrate that DtpT functions alongside the previously identified Gis glutathione transport system to support intracellular survival of this pathogen inside macrophages. Overall, our findings provide a clear example of how substrate selectivity allows DtpT to fulfil specific biological roles in *S. aureus*, and this functional specialisation may be a common feature of homologous peptide transporters in other bacterial pathogens and across the Tree of Life.
