## Supplemental Data SD4 for "Defined roles for the *Staphylococcus aureus* POT transporter DtpT in di/tripeptide uptake and glutathione utilisation inside human macrophages"

### Sheet: raw clusters
	JE2	ΔdtpT::bursa	Δopp3A::bursa	ΔdtpT::Δopp3A::bursa	Cluster				Cluster 1						Cluster 2						Cluster 3						Cluster 4						Cluster 5						Cluster 6						Cluster 7
ala-gln	15.4275	17.34	17.02	16.1231	1				ala-gln	15.4275	17.34	17.02	16.1231		ala-arg	15.8622	14.0401	14.8104	5.59638		ala-asp	12.7006	7.32	14.729	4.79875		ala-gly	11.8422	7.63187	11.5405	5.232		gln-glu	5.54475	14.1628	6.77987	7.8725		ala-ile	6.65838	7.20563	9.155	3.16038		ala-ala	4.37263	4.19712	5.099	2.56975
gln-gln	12.5411	19.5392	13.3863	17.1915	1				gln-gln	12.5411	19.5392	13.3863	17.1915		ala-asn	8.74725	16.2201	11.8979	3.21563		ala-glu	12.9452	2.97237	14.683	2.07125		ala-leu	10.636	4.07463	8.24188	1.96362		gly-thr	2.16463	15.6779	2.40413	5.79675		ala-met	4.66962	7.91312	5.724	2.75137		ala-ala-ala	3.41562	3.16712	4.38588	5.8735
gln-gly	19.2598	18.5336	19.2409	13.2636	1				gln-gly	19.2598	18.5336	19.2409	13.2636		arg-ala	17.7195	14.7508	15.8689	5.00038		ala-ser	13.1593	11.2806	12.4236	4.92175		ala-lys	10.7238	4.94187	8.69725	2.98687		phe-met	10.5953	14.1605	7.17438	4.681		ala-pro	6.85875	6.431	4.55087	4.95937		ala-his	3.82587	5.43663	3.12562	2.66425
gly-arg	21.3096	20.258	21.1735	9.12613	1				gly-arg	21.3096	20.258	21.1735	9.12613		arg-arg	20.0525	14.7267	18.0381	4.83638		arg-asp	19.5765	6.803	20.8453	4.47425		asn-val	9.19812	7.85313	11.3997	2.78375		phe-val	3.05175	10.4711	4.03675	4.62775		ala-val	6.15125	11.5436	8.58437	3.17775		ala-phe	4.99362	3.77312	6.446	3.017
ile-gln	14.4379	18.2269	14.1128	14.11	1				ile-gln	14.4379	18.2269	14.1128	14.11		arg-gln	17.5862	19.8124	19.2898	4.38987		arg-glu	20.2643	6.73525	20.4208	4.44238		asp-gly	18.866	8.44925	5.98875	5.94487		ser-leu	3.59512	14.5122	5.31588	14.2106		asp-glu	4.75188	6.82575	4.98175	5.58425		ala-thr	2.1975	6.39187	2.7	3.08025
leu-ser	10.3546	15.7486	10.07	15.4618	1				leu-ser	10.3546	15.7486	10.07	15.4618		arg-ile	13.7959	13.215	12.1439	4.991		arg-phe	14.3655	6.26262	14.6755	4.42012		asp-lys	11.6649	6.79012	11.977	5.1755		ser-ser	4.16287	16.1566	6.62212	15.74		b-ala-his	7.22625	6.9115	7.482	4.93813		ala-trp	2.78025	4.911	3.17325	2.70363
met-gln	15.082	14.8477	16.6484	14.7701	1				met-gln	15.082	14.8477	16.6484	14.7701		arg-leu	17.017	15.1984	16.9879	5.19137		arg-trp	12.439	7.12962	12.5626	2.87825		asp-trp	8.236	6.80262	10.7459	4.58675		ser-val	2.13375	10.797	2.61525	5.2515		b-ala-phe	3.7675	9.72188	7.03862	5.36963		ala-tyr	4.86725	3.77525	4.232	2.448
phe-ser	8.48475	16.3734	10.6139	15.9466	1				phe-ser	8.48475	16.3734	10.6139	15.9466		arg-lys	17.6579	12.3261	15.5584	4.85262		asn-glu	17.5643	5.11375	17.212	3.01788		b-ala-ala	12.626	5.556	7.343	4.135		thr-arg	4.01588	14.1969	3.8905	4.40975		d-ala-d-ala	6.2795	7.18238	6.2495	4.90675		b-ala-gly	2.73963	4.97575	2.89288	4.33925
phe-trp	15.2751	19.591	16.7361	19.8196	1				phe-trp	15.2751	19.591	16.7361	19.8196		arg-met	14.7876	11.1617	13.6862	7.32038		asp-ala	15.4419	7.9135	16.297	5.15337		d-ala-gly-gly	12.7698	8.45363	8.281	6.46837		thr-gln	9.24875	16.792	6.90625	7.69562		d-ala-gly	6.37587	8.20125	7.33587	5.42875		cys-gly	3.1465	8.30263	4.618	4.42413
pro-gln	20.4451	17.2009	20.5565	17.5547	1				pro-gln	20.4451	17.2009	20.5565	17.5547		arg-ser	15.1274	15.7549	16.04	3.24275		asp-asp	14.3938	6.55537	15.2267	4.63575		d-ala-leu	9.57612	6.20975	12.4117	4.43525		thr-ser	9.41025	12.3606	8.36725	7.54988		d-leu-d-leu	6.87375	8	7.67375	5.708		his-ala	3.16688	7.01925	2.38187	3.78362
pro-ser	18.6591	15.6424	18.5718	12.7164	1				pro-ser	18.6591	15.6424	18.5718	12.7164		arg-tyr	13.2863	10.4992	14.4902	3.67988		asp-gln	16.469	6.8955	17.3065	3.93038		glu-glu	8.49887	6.89875	11.6494	4.84438		trp-lys	2.76238	8.5635	3.98913	7.2635		d-leu-gly	5.79	6.50612	5.55925	5.18337		his-his	0.79825	2.99538	0.774625	1.31537
ser-gln	10.2111	18.6205	11.3014	17.1111	1				ser-gln	10.2111	18.6205	11.3014	17.1111		arg-val	18.0559	15.6504	16.6454	5.24038		asp-leu	14.8069	6.67363	14.6952	5.10725		gly-ala	10.9791	7.88537	10.8392	4.2845		trp-phe	1.26087	10.0557	1.65613	7.48875		d-leu-tyr	6.8585	8.21862	7.20425	6.102		his-lys	2.89062	5.21587	4.03688	3.457
tyr-gln	15.6466	15.4619	17.8886	12.1655	1				tyr-gln	15.6466	15.4619	17.8886	12.1655		gly-cys	9.59638	14.8804	11.5994	7.89687		asp-phe	16.5688	8.09287	16.8725	5.63825		gly-phe-phe	11.909	5.4105	9.03288	4.82163		trp-ser	2.16262	9.84313	2.08562	7.12325		gly-asn	6.32137	8.99938	3.751	6.1325		his-trp	1.28113	4.475	1.10787	3.275
val-arg	14.1	16.9084	17.0995	16.453	1				val-arg	14.1	16.9084	17.0995	16.453		gly-glu-leu	17.0286	12.7095	16.3814	6.73313		asp-val	17.0081	7.37087	17.201	5.19512		gly-tyr	10.5355	10.5155	13.3842	3.72187		tyr-trp	2.73125	10.2015	2.8575	10.8576		gly-d-ala	8.68487	9.2715	7.874	6.84612		his-tyr	1.01687	4.18438	0.890875	3.233
val-gln	14.45	17.8415	15.6082	12.996	1				val-gln	14.45	17.8415	15.6082	12.996		gly-gly-gly	18.1913	13.7574	17.4014	6.3475		glu-ala	18.644	9.01137	18.9915	5.523		his-gly	15.674	7.706	7.74962	4.0925		val-ala	7.9855	12.9213	7.96037	4.77888		gly-d-asp	7.29113	7.2915	6.95688	5.88087		his-val	2.6665	5.57937	1.93225	3.66662
ala-arg	15.8622	14.0401	14.8104	5.59638	2										gly-gly-ile	13.5341	14.3733	12.842	6.0475		glu-asp	18.9297	6.9935	18.3469	4.67413		his-pro	11.1974	5.3335	8.8595	3.576		val-ser	5.863	16.5319	5.84912	13.164		gly-d-ser	4.86637	6.0615	4.945	4.79213		ile-tyr	2.16063	7.6785	3.52137	5.37587
ala-asn	8.74725	16.2201	11.8979	3.21563	2			mean		15.0456	17.4756	16.0019	14.9873		gly-gly-phe	18.1706	12.512	17.759	5.75875		glu-gly	20.3555	8.06925	18.2376	5.84725		ile-ala	9.72813	6.2265	9.052	3.7885								gly-d-thr	6.21363	8.03475	5.99038	6.04075		leu-tyr	1.70188	6.558	2.27488	3.97038
arg-ala	17.7195	14.7508	15.8689	5.00038	2			SD		3.74245	1.65913	3.46639	2.66086		gly-his	17.4557	15.643	15.9001	6.29075		glu-ser	16.7458	8.94412	16.5057	4.88012		ile-gly	12.4791	6.004	11.0013	4.258		mean	4.79304	12.9628	4.90689	8.03196		gly-d-val	5.98	8.06212	6.5865	5.431		lys-ala	4.33537	4.49988	3.18525	1.96738
arg-arg	20.0525	14.7267	18.0381	4.83638	2			Count		15					gly-ile	14.912	12.183	11.2859	5.27313		glu-trp	15.9473	6.59687	16.8124	4.3505		ile-ile	10.6169	7.0955	8.8665	4.4135		SD	2.9884	2.68572	2.23334	3.58926		gly-gly-d-leu	5.81637	9.45175	6.27825	7.25425		lys-lys	4.77987	4.61375	4.15425	4.53562
arg-gln	17.5862	19.8124	19.2898	4.38987	2										gly-leu	18.7569	15.2315	17.4895	5.0655		glu-tyr	17.0615	6.25812	17.3238	4.1545		ile-pro	12.2179	6.75913	7.07425	5.35313		Count	16					gly-lys	4.8155	8.25362	5.515	4.81675		lys-phe	3.89138	4.63425	5.98438	4.26088
arg-ile	13.7959	13.215	12.1439	4.991	2										ile-arg	14.5289	13.7615	13.4008	5.38375		glu-val	18.7515	8.44088	17.4235	4.92513		ile-val	11.9362	8.30937	7.87312	4.70113								gly-trp	9.68538	8.98725	7.0335	5.4695		lys-thr	4.3075	4.798	3.49138	4.39775
arg-leu	17.017	15.1984	16.9879	5.19137	2										ile-asn	15.6621	16.8173	16.6285	4.1105		gly-asp	16.929	9.08275	17.9411	5.3935		leu-ala	11.587	9.52187	10.1326	5.07487								his-asp	10.3696	9.0625	4.13475	5.20638		lys-trp	2.72637	5.95488	4.033	4.814
arg-lys	17.6579	12.3261	15.5584	4.85262	2										ile-leu	9.87337	14.2185	7.94937	4.09537		gly-gly	18.0709	7.61538	17.5929	5.22713		leu-b-ala	9.237	6.69925	9.14213	5.26475								his-leu	5.25925	6.86838	7.64787	4.236		met-pro	2.937	4.25975	5.80225	2.0125
arg-met	14.7876	11.1617	13.6862	7.32038	2										ile-ser	10.6409	14.4957	7.282	6.61862		gly-gly-ala	15.4473	7.8105	14.3344	6.906		leu-gly	16.5319	7.59738	9.28337	5.16188								his-met	7.48112	6.555	7.12475	3.37375		met-tyr	3.13863	6.14637	4.29838	4.81663
arg-ser	15.1274	15.7549	16.04	3.24275	2										leu-arg	17.4096	15.3261	15.201	6.5375		gly-met	15.7086	7.10213	14.7836	3.805		leu-met	9.96487	8.14987	8.3965	3.9405								his-ser	8.11975	8.1485	7.38525	3.83825		phe-ile	2.03875	6.52463	2.14737	4.48088
arg-tyr	13.2863	10.4992	14.4902	3.67988	2										leu-asn	10.2175	16.8239	13.9204	4.06025		gly-phe	18.4541	8.30987	18.2571	3.35525		lys-pro	10.6222	5.90412	9.46387	3.88563								ile-his	5.50913	6.65325	5.49263	5.2375		phe-phe	4.69987	5.21575	3.46675	2.49213
arg-val	18.0559	15.6504	16.6454	5.24038	2										leu-gly-gly	18.3803	16.3431	16.5989	6.55938		gly-pro	15.8784	8.04012	13.6623	5.527		lys-ser	3.82125	8.07525	12.123	5.07775								ile-met	6.18112	7.28913	8.28037	4.53625		phe-tyr	0.985	5.73412	1.6395	5.367
gly-cys	9.59638	14.8804	11.5994	7.89687	2										leu-ile	13.6674	11.7776	12.0579	5.66425		gly-ser	15.3891	11.3899	15.2125	5.25175		lys-val	10.8332	5.316	11.804	4.85663								ile-phe	4.45488	8.447	2.56712	5.31125		pro-asp	3.9825	4.5485	3.494	2.66812
gly-glu-leu	17.0286	12.7095	16.3814	6.73313	2										leu-leu	15.2568	14.1402	13.9971	5.9095		gly-val	14.028	7.84138	15.8545	4.47088		met-asp	9.27587	3.45925	10.5865	1.77025								ile-trp	3.4655	6.91525	3.82262	5.162		pro-pro	3.572	3.40813	2.75312	2.273
gly-gly-gly	18.1913	13.7574	17.4014	6.3475	2										leu-leu-leu	10.7196	12.1584	11.9578	6.69113		his-glu	11.2538	5.74175	14.4249	1.94162		met-his	7.94425	6.11325	9.292	4.6475								leu-d-leu	6.87275	7.59812	8.03037	6.12462		ser-tyr	2.1465	5.3385	4.20263	2.30238
gly-gly-ile	13.5341	14.3733	12.842	6.0475	2										leu-phe	12.7022	11.8999	11.2985	6.474		leu-asp	15.1229	7.41062	14.3585	4.89825		met-leu	8.56062	7.66212	10.592	3.60087								leu-his	6.07425	6.53862	7.36025	4.72813		thr-ala	3.05037	5.4215	2.729	4.52363
gly-gly-phe	18.1706	12.512	17.759	5.75875	2										lys-arg	17.8476	14.2942	18.235	6.21587		leu-glu	17.2576	7.33913	16.1971	5.28075		met-thr	13.742	10.9786	7.64762	4.70913								leu-trp	3.214	6.3175	5.25563	4.77613		thr-gly	3.38788	6.70175	2.7915	4.9315
gly-his	17.4557	15.643	15.9001	6.29075	2										phe-gly-gly	17.6844	15.1745	16.8635	5.41362		leu-pro	13.146	7.57163	14.4748	5.45		phe-ala	13.0065	4.75525	9.5695	2.74288								lys-ile	6.641	7.06562	7.25488	6.195		thr-met	5.45725	4.41962	8.77463	2.15775
gly-ile	14.912	12.183	11.2859	5.27313	2										pro-arg	11.0184	11.0913	8.73813	6.44463		leu-val	13.9785	6.92812	14.2115	5.05488		pro-glu	10.7991	8.58987	8.90762	5.63638								lys-met	3.70363	4.97462	8.414	5.71525		thr-phe	4.29938	6.21213	4.44425	2.933
gly-leu	18.7569	15.2315	17.4895	5.0655	2										pro-ile	14.3779	10.3149	11.8756	6.33237		lys-asp	15.033	8.31638	15.7052	4.859		ser-his	8.41275	7.15025	11.3324	4.33688								lys-tyr	3.32512	6.18637	6.77562	4.76788		thr-pro	2.8525	3.30725	2.85062	1.78913
ile-arg	14.5289	13.7615	13.4008	5.38375	2										pro-leu	16.255	13.3316	15.8455	9.8355		lys-glu	15.9413	6.5905	16.9544	5.3515		thr-glu	14.608	2.97363	7.51175	1.82025								met-b-ala	4.834	6.14837	4.84825	4.41087		trp-ala	1.24762	5.17462	0.8935	3.2115
ile-asn	15.6621	16.8173	16.6285	4.1105	2										pro-lys	12.2227	11.4377	9.6515	6.98425		lys-gly	16.4679	9.7455	16.0735	5.3535		val-asp	12.5173	3.12412	9.06938	2.1155								met-ile	5.11225	6.20263	4.57038	3.21325		trp-arg	1.16338	3.61975	3.93288	1.19463
ile-leu	9.87337	14.2185	7.94937	4.09537	2										pro-trp	10.8842	10.914	10.5548	8.9015		lys-leu	13.5828	6.04	14.3648	5.8605		val-ile	8.9875	6.198	9.37213	4.34462								met-lys	7.40175	9.55087	12.4999	11.064		trp-asp	0.894875	2.83913	0.719625	1.473
ile-ser	10.6409	14.4957	7.282	6.61862	2										ser-asn	8.74362	18.4586	14.2386	5.19313		met-arg	10.6024	7.01738	14.2695	4.157		val-leu	7.77088	4.00737	9.47363	1.67663								met-met	5.71525	7.26625	6.76762	3.4135		trp-leu	0.812875	5.55863	0.887875	2.51775
leu-arg	17.4096	15.3261	15.201	6.5375	2										ser-phe	9.02875	13.2084	10.4842	2.76812		met-glu	12.2739	3.89588	13.746	2.12387		val-pro	9.80413	7.03737	10.9041	5.8205								met-phe	4.95937	7.20175	4.34187	3.55138		trp-trp	3.01225	4.62038	0.492875	3.18425
leu-asn	10.2175	16.8239	13.9204	4.06025	2										val-asn	10.4349	14.3003	14.4992	4.21338		met-gly	15.2771	6.21475	14.8694	3.43838		val-val	10.2952	7.527	10.9343	4.90388								met-trp	4.1715	7.11988	5.31787	4.14513		trp-tyr	0.598875	5.02787	0.942375	3.46913
leu-gly-gly	18.3803	16.3431	16.5989	6.55938	2																phe-asp	15.1876	8.13312	17.5641	5.31														met-val	5.54075	6.69313	6.07988	3.93475		trp-val	0.829	4.32463	1.16875	3.56925
leu-ile	13.6674	11.7776	12.0579	5.66425	2										mean	14.5097	14.0228	14.0828	5.64334		phe-glu	15.7054	8.05087	17.9728	4.31175		mean	10.9813	6.72553	9.69627	4.2184								phe-b-ala	4.81262	7.926	6.3445	6.3935		tyr-gly	2.4295	6.43013	3.05638	3.80475
leu-leu	15.2568	14.1402	13.9971	5.9095	2										SD	3.29879	2.12152	2.99225	1.44893		phe-gly	18.5931	7.1405	18.043	4.04512		SD	2.61007	1.81508	1.66855	1.19117								pro-ala	7.40725	8.67212	8.6415	5.481		tyr-gly-gly	1.967	7.3365	5.3185	5.49875
leu-leu-leu	10.7196	12.1584	11.9578	6.69113	2										Count	41					phe-pro	13.405	6.35513	13.4288	3.87938		Count	41											pro-hyp	8.10013	8.38675	9.13225	5.90937		tyr-his	0.770375	4.39	1.22938	3.00888
leu-phe	12.7022	11.8999	11.2985	6.474	2																pro-asn	17.8721	9.67	17.2294	5.879														pro-tyr	6.6585	7.39712	7.21825	5.28362		tyr-ile	2.583	4.75812	2.5505	3.22538
lys-arg	17.8476	14.2942	18.235	6.21587	2																pro-gly	14.1699	8.48162	15.2073	6.01713														pro-val	6.55187	7.18	6.27287	5.27412		tyr-leu	3.51437	5.37812	4.03662	3.03825
phe-gly-gly	17.6844	15.1745	16.8635	5.41362	2																pro-phe	15.0394	11.064	15.9874	6.97813														ser-met	4.74625	10.2099	5.30525	2.87988		tyr-lys	2.28475	4.15587	3.54088	3.2435
pro-arg	11.0184	11.0913	8.73813	6.44463	2																ser-ala	13.5935	6.41538	12.8221	4.34288														thr-leu	5.05087	8.62988	5.39575	5.07		tyr-phe	2.56025	5.74838	3.19787	3.9995
pro-ile	14.3779	10.3149	11.8756	6.33237	2																ser-asp	14.3021	6.24787	16.9623	4.62838														trp-gly	4.19038	7.20437	3.63612	4.15538		tyr-tyr	1.62488	1.34288	1.16987	3.63437
pro-leu	16.255	13.3316	15.8455	9.8355	2																ser-glu	16.9261	5.73987	17.5038	4.55063														tyr-ala	8.20862	5.92188	5.98675	3.038		tyr-val	1.50838	3.00325	2.02438	3.50625
pro-lys	12.2227	11.4377	9.6515	6.98425	2																ser-gly	15.6076	6.75962	15.8682	4.86212														y-d-glu-gly	5.14938	6.893	5.53675	5.35363		val-his	2.79188	6.21225	3.10412	5.30312
pro-trp	10.8842	10.914	10.5548	8.9015	2																ser-pro	14.0441	6.66025	14.7848	4.75875														y-glu-gly	8.33463	7.77475	6.808	5.90775		val-lys	5.039	3.91325	4.62937	3.939
ser-asn	8.74362	18.4586	14.2386	5.19313	2																thr-asp	17.852	6.53475	16.1659	5.43863																				val-met	4.39787	4.70862	4.04988	3.55638
ser-phe	9.02875	13.2084	10.4842	2.76812	2																trp-glu	12.5497	3.48862	15.3756	1.99725														mean	6.02929	7.62401	6.42867	5.04946		val-phe	3.05875	5.7935	4.52825	4.04688
val-asn	10.4349	14.3003	14.4992	4.21338	2																tyr-glu	14.4555	3.74788	15.0911	1.62138														SD	1.5751	1.23445	1.71581	1.34828		val-tyr	1.99825	4.45538	1.95175	3.79287
ala-asp	12.7006	7.32	14.729	4.79875	3																val-glu	18.4866	6.95388	18.6986	5.38612														Count	53					val-tyr-val	2.07775	3.36762	4.25962	5.661
ala-glu	12.9452	2.97237	14.683	2.07125	3																val-gly	16.8241	6.64912	18.1664	5.78512																				y-glu-glu	2.36713	2.75338	2.7165	2.60438
ala-ser	13.1593	11.2806	12.4236	4.92175	3
arg-asp	19.5765	6.803	20.8453	4.47425	3																mean	15.6654	7.23326	16.0854	4.62995																				mean	2.76106	4.91875	3.1765	3.4897
arg-glu	20.2643	6.73525	20.4208	4.44238	3																SD	2.23141	1.65174	1.85919	1.15025																				SD	1.28055	1.33213	1.62452	1.12545
arg-phe	14.3655	6.26262	14.6755	4.42012	3																Count	58																							Count	58
arg-trp	12.439	7.12962	12.5626	2.87825	3
asn-glu	17.5643	5.11375	17.212	3.01788	3
asp-ala	15.4419	7.9135	16.297	5.15337	3
asp-asp	14.3938	6.55537	15.2267	4.63575	3
asp-gln	16.469	6.8955	17.3065	3.93038	3
asp-leu	14.8069	6.67363	14.6952	5.10725	3
asp-phe	16.5688	8.09287	16.8725	5.63825	3
asp-val	17.0081	7.37087	17.201	5.19512	3
glu-ala	18.644	9.01137	18.9915	5.523	3
glu-asp	18.9297	6.9935	18.3469	4.67413	3
glu-gly	20.3555	8.06925	18.2376	5.84725	3
glu-ser	16.7458	8.94412	16.5057	4.88012	3
glu-trp	15.9473	6.59687	16.8124	4.3505	3
glu-tyr	17.0615	6.25812	17.3238	4.1545	3
glu-val	18.7515	8.44088	17.4235	4.92513	3
gly-asp	16.929	9.08275	17.9411	5.3935	3
gly-gly	18.0709	7.61538	17.5929	5.22713	3
gly-gly-ala	15.4473	7.8105	14.3344	6.906	3
gly-met	15.7086	7.10213	14.7836	3.805	3
gly-phe	18.4541	8.30987	18.2571	3.35525	3
gly-pro	15.8784	8.04012	13.6623	5.527	3
gly-ser	15.3891	11.3899	15.2125	5.25175	3
gly-val	14.028	7.84138	15.8545	4.47088	3
his-glu	11.2538	5.74175	14.4249	1.94162	3
leu-asp	15.1229	7.41062	14.3585	4.89825	3
leu-glu	17.2576	7.33913	16.1971	5.28075	3
leu-pro	13.146	7.57163	14.4748	5.45	3
leu-val	13.9785	6.92812	14.2115	5.05488	3
lys-asp	15.033	8.31638	15.7052	4.859	3
lys-glu	15.9413	6.5905	16.9544	5.3515	3
lys-gly	16.4679	9.7455	16.0735	5.3535	3
lys-leu	13.5828	6.04	14.3648	5.8605	3
met-arg	10.6024	7.01738	14.2695	4.157	3
met-glu	12.2739	3.89588	13.746	2.12387	3
met-gly	15.2771	6.21475	14.8694	3.43838	3
phe-asp	15.1876	8.13312	17.5641	5.31	3
phe-glu	15.7054	8.05087	17.9728	4.31175	3
phe-gly	18.5931	7.1405	18.043	4.04512	3
phe-pro	13.405	6.35513	13.4288	3.87938	3
pro-asn	17.8721	9.67	17.2294	5.879	3
pro-gly	14.1699	8.48162	15.2073	6.01713	3
pro-phe	15.0394	11.064	15.9874	6.97813	3
ser-ala	13.5935	6.41538	12.8221	4.34288	3
ser-asp	14.3021	6.24787	16.9623	4.62838	3
ser-glu	16.9261	5.73987	17.5038	4.55063	3
ser-gly	15.6076	6.75962	15.8682	4.86212	3
ser-pro	14.0441	6.66025	14.7848	4.75875	3
thr-asp	17.852	6.53475	16.1659	5.43863	3
trp-glu	12.5497	3.48862	15.3756	1.99725	3
tyr-glu	14.4555	3.74788	15.0911	1.62138	3
val-glu	18.4866	6.95388	18.6986	5.38612	3
val-gly	16.8241	6.64912	18.1664	5.78512	3
ala-gly	11.8422	7.63187	11.5405	5.232	4
ala-leu	10.636	4.07463	8.24188	1.96362	4
ala-lys	10.7238	4.94187	8.69725	2.98687	4
asn-val	9.19812	7.85313	11.3997	2.78375	4
asp-gly	18.866	8.44925	5.98875	5.94487	4
asp-lys	11.6649	6.79012	11.977	5.1755	4
asp-trp	8.236	6.80262	10.7459	4.58675	4
b-ala-ala	12.626	5.556	7.343	4.135	4
d-ala-gly-gly	12.7698	8.45363	8.281	6.46837	4
d-ala-leu	9.57612	6.20975	12.4117	4.43525	4
glu-glu	8.49887	6.89875	11.6494	4.84438	4
gly-ala	10.9791	7.88537	10.8392	4.2845	4
gly-phe-phe	11.909	5.4105	9.03288	4.82163	4
gly-tyr	10.5355	10.5155	13.3842	3.72187	4
his-gly	15.674	7.706	7.74962	4.0925	4
his-pro	11.1974	5.3335	8.8595	3.576	4
ile-ala	9.72813	6.2265	9.052	3.7885	4
ile-gly	12.4791	6.004	11.0013	4.258	4
ile-ile	10.6169	7.0955	8.8665	4.4135	4
ile-pro	12.2179	6.75913	7.07425	5.35313	4
ile-val	11.9362	8.30937	7.87312	4.70113	4
leu-ala	11.587	9.52187	10.1326	5.07487	4
leu-b-ala	9.237	6.69925	9.14213	5.26475	4
leu-gly	16.5319	7.59738	9.28337	5.16188	4
leu-met	9.96487	8.14987	8.3965	3.9405	4
lys-pro	10.6222	5.90412	9.46387	3.88563	4
lys-ser	3.82125	8.07525	12.123	5.07775	4
lys-val	10.8332	5.316	11.804	4.85663	4
met-asp	9.27587	3.45925	10.5865	1.77025	4
met-his	7.94425	6.11325	9.292	4.6475	4
met-leu	8.56062	7.66212	10.592	3.60087	4
met-thr	13.742	10.9786	7.64762	4.70913	4
phe-ala	13.0065	4.75525	9.5695	2.74288	4
pro-glu	10.7991	8.58987	8.90762	5.63638	4
ser-his	8.41275	7.15025	11.3324	4.33688	4
thr-glu	14.608	2.97363	7.51175	1.82025	4
val-asp	12.5173	3.12412	9.06938	2.1155	4
val-ile	8.9875	6.198	9.37213	4.34462	4
val-leu	7.77088	4.00737	9.47363	1.67663	4
val-pro	9.80413	7.03737	10.9041	5.8205	4
val-val	10.2952	7.527	10.9343	4.90388	4
gln-glu	5.54475	14.1628	6.77987	7.8725	5
gly-thr	2.16463	15.6779	2.40413	5.79675	5
phe-met	10.5953	14.1605	7.17438	4.681	5
phe-val	3.05175	10.4711	4.03675	4.62775	5
ser-leu	3.59512	14.5122	5.31588	14.2106	5
ser-ser	4.16287	16.1566	6.62212	15.74	5
ser-val	2.13375	10.797	2.61525	5.2515	5
thr-arg	4.01588	14.1969	3.8905	4.40975	5
thr-gln	9.24875	16.792	6.90625	7.69562	5
thr-ser	9.41025	12.3606	8.36725	7.54988	5
trp-lys	2.76238	8.5635	3.98913	7.2635	5
trp-phe	1.26087	10.0557	1.65613	7.48875	5
trp-ser	2.16262	9.84313	2.08562	7.12325	5
tyr-trp	2.73125	10.2015	2.8575	10.8576	5
val-ala	7.9855	12.9213	7.96037	4.77888	5
val-ser	5.863	16.5319	5.84912	13.164	5
ala-ile	6.65838	7.20563	9.155	3.16038	6
ala-met	4.66962	7.91312	5.724	2.75137	6
ala-pro	6.85875	6.431	4.55087	4.95937	6
ala-val	6.15125	11.5436	8.58437	3.17775	6
asp-glu	4.75188	6.82575	4.98175	5.58425	6
b-ala-his	7.22625	6.9115	7.482	4.93813	6
b-ala-phe	3.7675	9.72188	7.03862	5.36963	6
d-ala-d-ala	6.2795	7.18238	6.2495	4.90675	6
d-ala-gly	6.37587	8.20125	7.33587	5.42875	6
d-leu-d-leu	6.87375	8	7.67375	5.708	6
d-leu-gly	5.79	6.50612	5.55925	5.18337	6
d-leu-tyr	6.8585	8.21862	7.20425	6.102	6
gly-asn	6.32137	8.99938	3.751	6.1325	6
gly-d-ala	8.68487	9.2715	7.874	6.84612	6
gly-d-asp	7.29113	7.2915	6.95688	5.88087	6
gly-d-ser	4.86637	6.0615	4.945	4.79213	6
gly-d-thr	6.21363	8.03475	5.99038	6.04075	6
gly-d-val	5.98	8.06212	6.5865	5.431	6
gly-gly-d-leu	5.81637	9.45175	6.27825	7.25425	6
gly-lys	4.8155	8.25362	5.515	4.81675	6
gly-trp	9.68538	8.98725	7.0335	5.4695	6
his-asp	10.3696	9.0625	4.13475	5.20638	6
his-leu	5.25925	6.86838	7.64787	4.236	6
his-met	7.48112	6.555	7.12475	3.37375	6
his-ser	8.11975	8.1485	7.38525	3.83825	6
ile-his	5.50913	6.65325	5.49263	5.2375	6
ile-met	6.18112	7.28913	8.28037	4.53625	6
ile-phe	4.45488	8.447	2.56712	5.31125	6
ile-trp	3.4655	6.91525	3.82262	5.162	6
leu-d-leu	6.87275	7.59812	8.03037	6.12462	6
leu-his	6.07425	6.53862	7.36025	4.72813	6
leu-trp	3.214	6.3175	5.25563	4.77613	6
lys-ile	6.641	7.06562	7.25488	6.195	6
lys-met	3.70363	4.97462	8.414	5.71525	6
lys-tyr	3.32512	6.18637	6.77562	4.76788	6
met-b-ala	4.834	6.14837	4.84825	4.41087	6
met-ile	5.11225	6.20263	4.57038	3.21325	6
met-lys	7.40175	9.55087	12.4999	11.064	6
met-met	5.71525	7.26625	6.76762	3.4135	6
met-phe	4.95937	7.20175	4.34187	3.55138	6
met-trp	4.1715	7.11988	5.31787	4.14513	6
met-val	5.54075	6.69313	6.07988	3.93475	6
phe-b-ala	4.81262	7.926	6.3445	6.3935	6
pro-ala	7.40725	8.67212	8.6415	5.481	6
pro-hyp	8.10013	8.38675	9.13225	5.90937	6
pro-tyr	6.6585	7.39712	7.21825	5.28362	6
pro-val	6.55187	7.18	6.27287	5.27412	6
ser-met	4.74625	10.2099	5.30525	2.87988	6
thr-leu	5.05087	8.62988	5.39575	5.07	6
trp-gly	4.19038	7.20437	3.63612	4.15538	5
tyr-ala	8.20862	5.92188	5.98675	3.038	5
y-d-glu-gly	5.14938	6.893	5.53675	5.35363	5
y-glu-gly	8.33463	7.77475	6.808	5.90775	5
ala-ala	4.37263	4.19712	5.099	2.56975	7
ala-ala-ala	3.41562	3.16712	4.38588	5.8735	7
ala-his	3.82587	5.43663	3.12562	2.66425	7
ala-phe	4.99362	3.77312	6.446	3.017	7
ala-thr	2.1975	6.39187	2.7	3.08025	7
ala-trp	2.78025	4.911	3.17325	2.70363	7
ala-tyr	4.86725	3.77525	4.232	2.448	7
b-ala-gly	2.73963	4.97575	2.89288	4.33925	7
cys-gly	3.1465	8.30263	4.618	4.42413	7
his-ala	3.16688	7.01925	2.38187	3.78362	7
his-his	0.79825	2.99538	0.774625	1.31537	7
his-lys	2.89062	5.21587	4.03688	3.457	7
his-trp	1.28113	4.475	1.10787	3.275	7
his-tyr	1.01687	4.18438	0.890875	3.233	7
his-val	2.6665	5.57937	1.93225	3.66662	7
ile-tyr	2.16063	7.6785	3.52137	5.37587	7
leu-tyr	1.70188	6.558	2.27488	3.97038	7
lys-ala	4.33537	4.49988	3.18525	1.96738	7
lys-lys	4.77987	4.61375	4.15425	4.53562	7
lys-phe	3.89138	4.63425	5.98438	4.26088	7
lys-thr	4.3075	4.798	3.49138	4.39775	7
lys-trp	2.72637	5.95488	4.033	4.814	7
met-pro	2.937	4.25975	5.80225	2.0125	7
met-tyr	3.13863	6.14637	4.29838	4.81663	7
phe-ile	2.03875	6.52463	2.14737	4.48088	7
phe-phe	4.69987	5.21575	3.46675	2.49213	7
phe-tyr	0.985	5.73412	1.6395	5.367	7
pro-asp	3.9825	4.5485	3.494	2.66812	7
pro-pro	3.572	3.40813	2.75312	2.273	7
ser-tyr	2.1465	5.3385	4.20263	2.30238	7
thr-ala	3.05037	5.4215	2.729	4.52363	7
thr-gly	3.38788	6.70175	2.7915	4.9315	7
thr-met	5.45725	4.41962	8.77463	2.15775	7
thr-phe	4.29938	6.21213	4.44425	2.933	7
thr-pro	2.8525	3.30725	2.85062	1.78913	7
trp-ala	1.24762	5.17462	0.8935	3.2115	7
trp-arg	1.16338	3.61975	3.93288	1.19463	7
trp-asp	0.894875	2.83913	0.719625	1.473	7
trp-leu	0.812875	5.55863	0.887875	2.51775	7
trp-trp	3.01225	4.62038	0.492875	3.18425	7
trp-tyr	0.598875	5.02787	0.942375	3.46913	7
trp-val	0.829	4.32463	1.16875	3.56925	7
tyr-gly	2.4295	6.43013	3.05638	3.80475	7
tyr-gly-gly	1.967	7.3365	5.3185	5.49875	7
tyr-his	0.770375	4.39	1.22938	3.00888	7
tyr-ile	2.583	4.75812	2.5505	3.22538	7
tyr-leu	3.51437	5.37812	4.03662	3.03825	7
tyr-lys	2.28475	4.15587	3.54088	3.2435	7
tyr-phe	2.56025	5.74838	3.19787	3.9995	7
tyr-tyr	1.62488	1.34288	1.16987	3.63437	7
tyr-val	1.50838	3.00325	2.02438	3.50625	7
val-his	2.79188	6.21225	3.10412	5.30312	7
val-lys	5.039	3.91325	4.62937	3.939	7
val-met	4.39787	4.70862	4.04988	3.55638	7
val-phe	3.05875	5.7935	4.52825	4.04688	7
val-tyr	1.99825	4.45538	1.95175	3.79287	7
val-tyr-val	2.07775	3.36762	4.25962	5.661	7
y-glu-glu	2.36713	2.75338	2.7165	2.60438	7

### Sheet: raw
	JE2	ΔdtpT::bursa	Δopp3A::bursa	ΔdtpT::Δopp3A::bursa
negativePM6	6.35762	6.33812	6.28238	5.316
positivePM6	18.6316	18.4561	17.8483	16.1083
ala-ala	4.37263	4.19712	5.099	2.56975
ala-arg	15.8622	14.0401	14.8104	5.59638
ala-asn	8.74725	16.2201	11.8979	3.21563
ala-glu	12.9452	2.97237	14.683	2.07125
ala-gly	11.8422	7.63187	11.5405	5.232
ala-his	3.82587	5.43663	3.12562	2.66425
ala-leu	10.636	4.07463	8.24188	1.96362
ala-lys	10.7238	4.94187	8.69725	2.98687
ala-phe	4.99362	3.77312	6.446	3.017
ala-pro	6.85875	6.431	4.55087	4.95937
ala-ser	13.1593	11.2806	12.4236	4.92175
ala-thr	2.1975	6.39187	2.7	3.08025
ala-trp	2.78025	4.911	3.17325	2.70363
ala-tyr	4.86725	3.77525	4.232	2.448
arg-ala	17.7195	14.7508	15.8689	5.00038
arg-arg	20.0525	14.7267	18.0381	4.83638
arg-asp	19.5765	6.803	20.8453	4.47425
arg-gln	17.5862	19.8124	19.2898	4.38987
arg-glu	20.2643	6.73525	20.4208	4.44238
arg-ile	13.7959	13.215	12.1439	4.991
arg-leu	17.017	15.1984	16.9879	5.19137
arg-lys	17.6579	12.3261	15.5584	4.85262
arg-met	14.7876	11.1617	13.6862	7.32038
arg-phe	14.3655	6.26262	14.6755	4.42012
arg-ser	15.1274	15.7549	16.04	3.24275
arg-trp	12.439	7.12962	12.5626	2.87825
arg-tyr	13.2863	10.4992	14.4902	3.67988
arg-val	18.0559	15.6504	16.6454	5.24038
asn-glu	17.5643	5.11375	17.212	3.01788
asn-val	9.19812	7.85313	11.3997	2.78375
asp-asp	14.3938	6.55537	15.2267	4.63575
asp-glu	4.75188	6.82575	4.98175	5.58425
asp-leu	14.8069	6.67363	14.6952	5.10725
asp-lys	11.6649	6.79012	11.977	5.1755
asp-phe	16.5688	8.09287	16.8725	5.63825
asp-trp	8.236	6.80262	10.7459	4.58675
asp-val	17.0081	7.37087	17.201	5.19512
cys-gly	3.1465	8.30263	4.618	4.42413
gln-gln	12.5411	19.5392	13.3863	17.1915
gln-gly	19.2598	18.5336	19.2409	13.2636
glu-asp	18.9297	6.9935	18.3469	4.67413
glu-glu	8.49887	6.89875	11.6494	4.84438
glu-gly	20.3555	8.06925	18.2376	5.84725
glu-ser	16.7458	8.94412	16.5057	4.88012
glu-trp	15.9473	6.59687	16.8124	4.3505
glu-tyr	17.0615	6.25812	17.3238	4.1545
glu-val	18.7515	8.44088	17.4235	4.92513
gly-ala	10.9791	7.88537	10.8392	4.2845
gly-arg	21.3096	20.258	21.1735	9.12613
gly-cys	9.59638	14.8804	11.5994	7.89687
gly-gly	18.0709	7.61538	17.5929	5.22713
gly-his	17.4557	15.643	15.9001	6.29075
gly-leu	18.7569	15.2315	17.4895	5.0655
gly-lys	4.8155	8.25362	5.515	4.81675
gly-met	15.7086	7.10213	14.7836	3.805
gly-phe	18.4541	8.30987	18.2571	3.35525
gly-pro	15.8784	8.04012	13.6623	5.527
gly-ser	15.3891	11.3899	15.2125	5.25175
gly-thr	2.16463	15.6779	2.40413	5.79675
gly-trp	9.68538	8.98725	7.0335	5.4695
gly-tyr	10.5355	10.5155	13.3842	3.72187
gly-val	14.028	7.84138	15.8545	4.47088
his-asp	10.3696	9.0625	4.13475	5.20638
his-gly	15.674	7.706	7.74962	4.0925
his-leu	5.25925	6.86838	7.64787	4.236
his-lys	2.89062	5.21587	4.03688	3.457
his-met	7.48112	6.555	7.12475	3.37375
his-pro	11.1974	5.3335	8.8595	3.576
his-ser	8.11975	8.1485	7.38525	3.83825
his-trp	1.28113	4.475	1.10787	3.275
his-tyr	1.01687	4.18438	0.890875	3.233
his-val	2.6665	5.57937	1.93225	3.66662
ile-ala	9.72813	6.2265	9.052	3.7885
ile-arg	14.5289	13.7615	13.4008	5.38375
ile-gln	14.4379	18.2269	14.1128	14.11
ile-gly	12.4791	6.004	11.0013	4.258
ile-his	5.50913	6.65325	5.49263	5.2375
ile-ile	10.6169	7.0955	8.8665	4.4135
ile-met	6.18112	7.28913	8.28037	4.53625
ile-phe	4.45488	8.447	2.56712	5.31125
ile-pro	12.2179	6.75913	7.07425	5.35313
ile-ser	10.6409	14.4957	7.282	6.61862
ile-trp	3.4655	6.91525	3.82262	5.162
ile-tyr	2.16063	7.6785	3.52137	5.37587
ile-val	11.9362	8.30937	7.87312	4.70113
leu-ala	11.587	9.52187	10.1326	5.07487
leu-arg	17.4096	15.3261	15.201	6.5375
leu-asp	15.1229	7.41062	14.3585	4.89825
leu-glu	17.2576	7.33913	16.1971	5.28075
leu-gly	16.5319	7.59738	9.28337	5.16188
leu-ile	13.6674	11.7776	12.0579	5.66425
leu-leu	15.2568	14.1402	13.9971	5.9095
leu-met	9.96487	8.14987	8.3965	3.9405
leu-phe	12.7022	11.8999	11.2985	6.474
negativePM7	4.82413	4.92675	6.10813	6.0425
positivePM7	17.8241	17.7024	18.8611	18.827
leu-ser	10.3546	15.7486	10.07	15.4618
leu-trp	3.214	6.3175	5.25563	4.77613
leu-val	13.9785	6.92812	14.2115	5.05488
lys-ala	4.33537	4.49988	3.18525	1.96738
lys-arg	17.8476	14.2942	18.235	6.21587
lys-glu	15.9413	6.5905	16.9544	5.3515
lys-ile	6.641	7.06562	7.25488	6.195
lys-leu	13.5828	6.04	14.3648	5.8605
lys-lys	4.77987	4.61375	4.15425	4.53562
lys-phe	3.89138	4.63425	5.98438	4.26088
lys-pro	10.6222	5.90412	9.46387	3.88563
lys-ser	3.82125	8.07525	12.123	5.07775
lys-thr	4.3075	4.798	3.49138	4.39775
lys-trp	2.72637	5.95488	4.033	4.814
lys-tyr	3.32512	6.18637	6.77562	4.76788
lys-val	10.8332	5.316	11.804	4.85663
met-arg	10.6024	7.01738	14.2695	4.157
met-asp	9.27587	3.45925	10.5865	1.77025
met-gln	15.082	14.8477	16.6484	14.7701
met-glu	12.2739	3.89588	13.746	2.12387
met-gly	15.2771	6.21475	14.8694	3.43838
met-his	7.94425	6.11325	9.292	4.6475
met-ile	5.11225	6.20263	4.57038	3.21325
met-leu	8.56062	7.66212	10.592	3.60087
met-lys	7.40175	9.55087	12.4999	11.064
met-met	5.71525	7.26625	6.76762	3.4135
met-phe	4.95937	7.20175	4.34187	3.55138
met-pro	2.937	4.25975	5.80225	2.0125
met-trp	4.1715	7.11988	5.31787	4.14513
met-val	5.54075	6.69313	6.07988	3.93475
phe-ala	13.0065	4.75525	9.5695	2.74288
phe-gly	18.5931	7.1405	18.043	4.04512
phe-ile	2.03875	6.52463	2.14737	4.48088
phe-phe	4.69987	5.21575	3.46675	2.49213
phe-pro	13.405	6.35513	13.4288	3.87938
phe-ser	8.48475	16.3734	10.6139	15.9466
phe-trp	15.2751	19.591	16.7361	19.8196
pro-ala	7.40725	8.67212	8.6415	5.481
pro-asp	3.9825	4.5485	3.494	2.66812
pro-gln	20.4451	17.2009	20.5565	17.5547
pro-gly	14.1699	8.48162	15.2073	6.01713
pro-hyp	8.10013	8.38675	9.13225	5.90937
pro-leu	16.255	13.3316	15.8455	9.8355
pro-phe	15.0394	11.064	15.9874	6.97813
pro-pro	3.572	3.40813	2.75312	2.273
pro-tyr	6.6585	7.39712	7.21825	5.28362
ser-ala	13.5935	6.41538	12.8221	4.34288
ser-gly	15.6076	6.75962	15.8682	4.86212
ser-his	8.41275	7.15025	11.3324	4.33688
ser-leu	3.59512	14.5122	5.31588	14.2106
ser-met	4.74625	10.2099	5.30525	2.87988
ser-phe	9.02875	13.2084	10.4842	2.76812
ser-pro	14.0441	6.66025	14.7848	4.75875
ser-ser	4.16287	16.1566	6.62212	15.74
ser-tyr	2.1465	5.3385	4.20263	2.30238
ser-val	2.13375	10.797	2.61525	5.2515
thr-ala	3.05037	5.4215	2.729	4.52363
thr-arg	4.01588	14.1969	3.8905	4.40975
thr-glu	14.608	2.97363	7.51175	1.82025
thr-gly	3.38788	6.70175	2.7915	4.9315
thr-leu	5.05087	8.62988	5.39575	5.07
thr-met	5.45725	4.41962	8.77463	2.15775
thr-pro	2.8525	3.30725	2.85062	1.78913
trp-ala	1.24762	5.17462	0.8935	3.2115
trp-arg	1.16338	3.61975	3.93288	1.19463
trp-asp	0.894875	2.83913	0.719625	1.473
trp-glu	12.5497	3.48862	15.3756	1.99725
trp-gly	4.19038	7.20437	3.63612	4.15538
trp-leu	0.812875	5.55863	0.887875	2.51775
trp-lys	2.76238	8.5635	3.98913	7.2635
trp-phe	1.26087	10.0557	1.65613	7.48875
trp-ser	2.16262	9.84313	2.08562	7.12325
trp-trp	3.01225	4.62038	0.492875	3.18425
trp-tyr	0.598875	5.02787	0.942375	3.46913
tyr-ala	8.20862	5.92188	5.98675	3.038
tyr-gln	15.6466	15.4619	17.8886	12.1655
tyr-glu	14.4555	3.74788	15.0911	1.62138
tyr-gly	2.4295	6.43013	3.05638	3.80475
tyr-his	0.770375	4.39	1.22938	3.00888
tyr-leu	3.51437	5.37812	4.03662	3.03825
tyr-lys	2.28475	4.15587	3.54088	3.2435
tyr-phe	2.56025	5.74838	3.19787	3.9995
tyr-trp	2.73125	10.2015	2.8575	10.8576
tyr-tyr	1.62488	1.34288	1.16987	3.63437
val-arg	14.1	16.9084	17.0995	16.453
val-asn	10.4349	14.3003	14.4992	4.21338
val-asp	12.5173	3.12412	9.06938	2.1155
val-gly	16.8241	6.64912	18.1664	5.78512
val-his	2.79188	6.21225	3.10412	5.30312
val-ile	8.9875	6.198	9.37213	4.34462
val-leu	7.77088	4.00737	9.47363	1.67663
val-tyr	1.99825	4.45538	1.95175	3.79287
val-val	10.2952	7.527	10.9343	4.90388
y-glu-glu	2.36713	2.75338	2.7165	2.60438
negativePM8	6.57838	6.62225	7.9335	7.04612
positivePM8	18.7336	16.9453	18.448	17.888
ala-asp	12.7006	7.32	14.729	4.79875
ala-gln	15.4275	17.34	17.02	16.1231
ala-ile	6.65838	7.20563	9.155	3.16038
ala-met	4.66962	7.91312	5.724	2.75137
ala-val	6.15125	11.5436	8.58437	3.17775
asp-ala	15.4419	7.9135	16.297	5.15337
asp-gln	16.469	6.8955	17.3065	3.93038
asp-gly	18.866	8.44925	5.98875	5.94487
glu-ala	18.644	9.01137	18.9915	5.523
gly-asn	6.32137	8.99938	3.751	6.1325
gly-asp	16.929	9.08275	17.9411	5.3935
gly-ile	14.912	12.183	11.2859	5.27313
his-ala	3.16688	7.01925	2.38187	3.78362
his-glu	11.2538	5.74175	14.4249	1.94162
his-his	0.79825	2.99538	0.774625	1.31537
ile-asn	15.6621	16.8173	16.6285	4.1105
ile-leu	9.87337	14.2185	7.94937	4.09537
leu-asn	10.2175	16.8239	13.9204	4.06025
leu-his	6.07425	6.53862	7.36025	4.72813
leu-pro	13.146	7.57163	14.4748	5.45
leu-tyr	1.70188	6.558	2.27488	3.97038
lys-asp	15.033	8.31638	15.7052	4.859
lys-gly	16.4679	9.7455	16.0735	5.3535
lys-met	3.70363	4.97462	8.414	5.71525
met-thr	13.742	10.9786	7.64762	4.70913
met-tyr	3.13863	6.14637	4.29838	4.81663
phe-asp	15.1876	8.13312	17.5641	5.31
phe-glu	15.7054	8.05087	17.9728	4.31175
gln-glu	5.54475	14.1628	6.77987	7.8725
phe-met	10.5953	14.1605	7.17438	4.681
phe-tyr	0.985	5.73412	1.6395	5.367
phe-val	3.05175	10.4711	4.03675	4.62775
pro-arg	11.0184	11.0913	8.73813	6.44463
pro-asn	17.8721	9.67	17.2294	5.879
pro-glu	10.7991	8.58987	8.90762	5.63638
pro-ile	14.3779	10.3149	11.8756	6.33237
pro-lys	12.2227	11.4377	9.6515	6.98425
pro-ser	18.6591	15.6424	18.5718	12.7164
pro-trp	10.8842	10.914	10.5548	8.9015
pro-val	6.55187	7.18	6.27287	5.27412
ser-asn	8.74362	18.4586	14.2386	5.19313
ser-asp	14.3021	6.24787	16.9623	4.62838
ser-gln	10.2111	18.6205	11.3014	17.1111
ser-glu	16.9261	5.73987	17.5038	4.55063
thr-asp	17.852	6.53475	16.1659	5.43863
thr-gln	9.24875	16.792	6.90625	7.69562
thr-phe	4.29938	6.21213	4.44425	2.933
thr-ser	9.41025	12.3606	8.36725	7.54988
trp-val	0.829	4.32463	1.16875	3.56925
tyr-ile	2.583	4.75812	2.5505	3.22538
tyr-val	1.50838	3.00325	2.02438	3.50625
val-ala	7.9855	12.9213	7.96037	4.77888
val-gln	14.45	17.8415	15.6082	12.996
val-glu	18.4866	6.95388	18.6986	5.38612
val-lys	5.039	3.91325	4.62937	3.939
val-met	4.39787	4.70862	4.04988	3.55638
val-phe	3.05875	5.7935	4.52825	4.04688
val-pro	9.80413	7.03737	10.9041	5.8205
val-ser	5.863	16.5319	5.84912	13.164
b-ala-ala	12.626	5.556	7.343	4.135
b-ala-gly	2.73963	4.97575	2.89288	4.33925
b-ala-his	7.22625	6.9115	7.482	4.93813
met-b-ala	4.834	6.14837	4.84825	4.41087
b-ala-phe	3.7675	9.72188	7.03862	5.36963
d-ala-d-ala	6.2795	7.18238	6.2495	4.90675
d-ala-gly	6.37587	8.20125	7.33587	5.42875
d-ala-leu	9.57612	6.20975	12.4117	4.43525
d-leu-d-leu	6.87375	8	7.67375	5.708
d-leu-gly	5.79	6.50612	5.55925	5.18337
d-leu-tyr	6.8585	8.21862	7.20425	6.102
y-glu-gly	8.33463	7.77475	6.808	5.90775
y-d-glu-gly	5.14938	6.893	5.53675	5.35363
gly-d-ala	8.68487	9.2715	7.874	6.84612
gly-d-asp	7.29113	7.2915	6.95688	5.88087
gly-d-ser	4.86637	6.0615	4.945	4.79213
gly-d-thr	6.21363	8.03475	5.99038	6.04075
gly-d-val	5.98	8.06212	6.5865	5.431
leu-b-ala	9.237	6.69925	9.14213	5.26475
leu-d-leu	6.87275	7.59812	8.03037	6.12462
phe-b-ala	4.81262	7.926	6.3445	6.3935
ala-ala-ala	3.41562	3.16712	4.38588	5.8735
d-ala-gly-gly	12.7698	8.45363	8.281	6.46837
gly-gly-ala	15.4473	7.8105	14.3344	6.906
gly-gly-d-leu	5.81637	9.45175	6.27825	7.25425
gly-gly-gly	18.1913	13.7574	17.4014	6.3475
gly-gly-ile	13.5341	14.3733	12.842	6.0475
gly-glu-leu	17.0286	12.7095	16.3814	6.73313
gly-gly-phe	18.1706	12.512	17.759	5.75875
val-tyr-val	2.07775	3.36762	4.25962	5.661
gly-phe-phe	11.909	5.4105	9.03288	4.82163
leu-gly-gly	18.3803	16.3431	16.5989	6.55938
leu-leu-leu	10.7196	12.1584	11.9578	6.69113
phe-gly-gly	17.6844	15.1745	16.8635	5.41362
tyr-gly-gly	1.967	7.3365	5.3185	5.49875
